# Acute head shaking precedes chronic corpus callosum deficits during repeated cocaine exposure in common marmosets

**DOI:** 10.64898/2026.09.11.749290

**Authors:** Sun Mi Gu, Chul Kyu Lee, Taeyun Yoo, Jae Jun Lee, Heejong Eom, Jeong Pyo Son, Tae Hwan Kim, Chun-Woong Park, Seong Shoon Yoon, Dohyun Lee, Jaesuk Yun

**Affiliations:** College of Pharmacy, Chungbuk National University, 194-31 Osongsaengmyeong 1-ro, Osong-eup, Heungdeok-gu, Cheongju-si, Chungcheongbuk-do 28160, Republic of Korea; Non-clinical Evaluation Center, Osong Medical Innovation Foundation, 123 Osongsaengmyeong-ro, Osong-eup, Heungdeok-gu, Cheongju-si, Chungcheongbuk-do 28160, Republic of Korea; College of Pharmacy, Catholic University of Daegu, 13-13 Hayang-ro, Hayang-eup, Gyeongsan-si, Gyeongsangbuk-do 38430, Republic of Korea; College of Korean Medicine, Daegu Haany University, 136 Sincheondong-ro, Suseong-gu, Daegu 42158, Republic of Korea; Accelerator Radioisotope Research Section, Advanced Radiation Technology Institute (ARTI), Korea Atomic EnergyResearch Institute (KAERI), 29 Geumgu-gil, Jeongeup-si, Jeonbuk-do 56212, Republic of Korea

**Keywords:** Cocaine, Marmoset, Artificial intelligence, Head shaking, Brain connectivity, Diffusion tensor imaging, DPYSL2, CRYAB

## Abstract

**Background:** Stimulant exposure can induce acute stereotyped behaviors and chronic alterations in brain connectivity and white matter integrity. However, the temporal sequence and molecular changes linking these cocaine-induced phenotypes remain unclear.

**Methods:** We combined LabGym-based behavioral analysis, longitudinal brain imaging, and cross-species molecular analysis in 11 common marmosets (*Callithrix jacchus*; seven male, four female): four underwent behavioral and imaging studies, six provided molecular data, and one provided immunohistochemical data. Male *Cryab* knockout and wild-type mice underwent functional studies.

**Results:** Acute cocaine (5 mg/kg, intraperitoneally) induced rapid, repetitive lateral head movements, defined as head shaking. After 1 and 10 months of repeated exposure, resting-state functional connectivity was altered in sensory, parietal, prefrontal, motor, and hippocampal regions. Changes were detected at 1 month, whereas diffusion tensor imaging showed reduced fractional anisotropy and axial diffusivity in the corpus callosum splenium at 10 months, with no significant genu changes. Cross-species transcriptomic and proteomic comparison identified DPYSL2 and DNM3 as shared axon-associated molecules. Western blotting showed reduced DPYSL2 in brain tissue from cocaine-treated marmosets. CRYAB localized to O4-positive callosal oligodendrocytes and increased following chronic cocaine exposure. *Cryab* knockout mice had reduced corpus callosum thickness, increased forced-swim immobility, and reduced open-field distance traveled, supporting a role for CRYAB in corpus callosum integrity and depression-related behavior.

**Conclusions:** These findings show that acute cocaine-induced stereotyped head shaking precedes functional connectivity changes and later corpus callosum deficits. Reduced DPYSL2 may be associated with axonal dysfunction, whereas increased CRYAB may represent a response to cocaine-induced white matter stress.
