## Supplementary Data 5 - Marmoset brain proteomics for "Acute head shaking precedes chronic corpus callosum deficits during repeated cocaine exposure in common marmosets"

### Sheet: README
Supplementary Data 5. Marmoset brain proteomics profiles	Supplementary Data 5. Marmoset brain proteomics profiles
Item	Value
Control total PSMs	11331
Cocaine total PSMs	6838
Cocaine scaling factor	1.65706
Pseudocount	0.5
Reference	URL
UniProt U3DL21	https://www.uniprot.org/uniprotkb/U3DL21/entry
UniProt U3F2W7	https://www.uniprot.org/uniprotkb/U3F2W7/entry

### Sheet: DPYSL2 accessions
DPYSL2 accession-level comparison	DPYSL2 accession-level comparison	DPYSL2 accession-level comparison	DPYSL2 accession-level comparison	DPYSL2 accession-level comparison	DPYSL2 accession-level comparison	DPYSL2 accession-level comparison	DPYSL2 accession-level comparison	DPYSL2 accession-level comparison	DPYSL2 accession-level comparison	DPYSL2 accession-level comparison	DPYSL2 accession-level comparison
Accession	Protein name	Length (aa)	MW (kDa)	Control PSMs	Cocaine PSMs	Control coverage (%)	Cocaine coverage (%)	Control unique peptides	Cocaine unique peptides	Cocaine/control ratio	Detection pattern
U3F2W7	Dihydropyrimidinase-related protein 2	677	73.4921	0	98		60.27		45	325.784	Cocaine only
U3DL21	Dihydropyrimidinase-related protein 2	572	62.2686	107	0	81.29		40		0.00465116	Control only

### Sheet: DPYSL2 peptides
Peptides assigned to DPYSL2 accession U3F2W7	Peptides assigned to DPYSL2 accession U3F2W7	Peptides assigned to DPYSL2 accession U3F2W7	Peptides assigned to DPYSL2 accession U3F2W7	Peptides assigned to DPYSL2 accession U3F2W7	Peptides assigned to DPYSL2 accession U3F2W7	Peptides assigned to DPYSL2 accession U3F2W7	Peptides assigned to DPYSL2 accession U3F2W7	Peptides assigned to DPYSL2 accession U3F2W7	Peptides assigned to DPYSL2 accession U3F2W7
Peptide sequence	PSMs	Modifications	XCorr	Charge	MH+ (Da)	Delta mass (ppm)	RT (min)	Missed cleavages	Assignment within DPYSL2 accessions
IVNDDQSFYADIYMEDGLIKQIGENLIVPGGVK	3		10.5127	3	3653.85	3.74292	47.6559	1	Shared sequence between U3F2W7 and U3DL21
KGTVVYGEPITASLGTDGSHYWSK	2		9.9558	3	2553.26	0.755857	30.3782	1	Shared sequence between U3F2W7 and U3DL21
KGTVVYGEPITASLGTDGSHYWSKNWAK	4		8.55377	4	3052.51	-1.4138	30.5501	2	Shared sequence between U3F2W7 and U3DL21
GSPLVVISQGKIVLEDGTLHVTEGSGR	2		8.32982	3	2748.52	9.41508	35.7921	1	Shared sequence between U3F2W7 and U3DL21
THNSSLEYNIFEGMEcRGSPLVVISQGKIVLEDGTLHVTEGSGR	1	C16(Carbamidomethyl)	8.12276	5	4816.39	4.7327	39.1846	2	Shared sequence between U3F2W7 and U3DL21
GTVVYGEPITASLGTDGSHYWSKNWAK	4		8.0152	4	2924.42	0.444155	33.1308	1	Shared sequence between U3F2W7 and U3DL21
TSPAKQQAPPVRNLHQSGFSLSGAQIDDNIPR	3		7.98958	4	3429.77	0.927858	27.5114	2	Shared sequence between U3F2W7 and U3DL21
AALAGGTTMIIDHVVPEPGTSLLAAFDQWREWADSK	2		7.82243	4	3853.95	8.49551	46.6737	1	Shared sequence between U3F2W7 and U3DL21
GSPLVVISQGKIVLEDGTLHVTEGSGRYIPR	4		7.63904	4	3277.82	8.18537	35.2191	2	Shared sequence between U3F2W7 and U3DL21
IAVGSDADLVIWDPDSVKTISAK	4		7.31064	2	2400.28	6.96043	37.9796	1	Shared sequence between U3F2W7 and U3DL21
IAVGSDADLVIWDPDSVKTISAKTHNSSLEYNIFEGMEcR	2	C39(Carbamidomethyl)	7.17506	4	4468.16	2.61202	39.6877	2	Shared sequence between U3F2W7 and U3DL21
KKGTVVYGEPITASLGTDGSHYWSK	2		6.90144	5	2681.36	0.0726233	27.6486	2	Shared sequence between U3F2W7 and U3DL21
GVPRGLYDGPVcEVSVTPK	2	C12(Carbamidomethyl)	6.89464	3	2030.03	-2.28674	29.6127	1	Shared sequence between U3F2W7 and U3DL21
GLYDGPVcEVSVTPKTVTPASSAK	1	C8(Carbamidomethyl)	6.81417	3	2463.24	-0.36713	30.0876	1	Shared sequence between U3F2W7 and U3DL21
AVVTGKMDENQFVAVTSTNAAK	2		6.8042	3	2281.14	-1.95502	28.1012	1	Shared sequence between U3F2W7 and U3DL21
NLHQSGFSLSGAQIDDNIPR	2		6.76142	3	2169.07	0.104362	30.9261	0	Shared sequence between U3F2W7 and U3DL21
THNSSLEYNIFEGMEcR	3	C16(Carbamidomethyl)	6.69439	2	2086.91	5.86096	33.3124	0	Shared sequence between U3F2W7 and U3DL21
AITIANQTNcPLYITKVMSK	2	C10(Carbamidomethyl)	6.32654	3	2266.2	0.718037	33.2117	1	Shared sequence between U3F2W7 and U3DL21
GTVVYGEPITASLGTDGSHYWSK	2		6.03025	3	2425.19	9.88083	33.764	0	Shared sequence between U3F2W7 and U3DL21
ILDLGITGPEGHVLSRPEEVEAEAVNRAITIANQTNcPLYITK	1	C37(Carbamidomethyl)	5.93411	4	4702.46	2.74636	40.5542	1	Shared sequence between U3F2W7 and U3DL21
NLHQSGFSLSGAQIDDNIPRRTTQR	2		5.79505	4	2811.42	-0.568026	25.0323	2	Shared sequence between U3F2W7 and U3DL21
QQAPPVRNLHQSGFSLSGAQIDDNIPR	1		5.78471	4	2945.5	-0.603944	29.431	1	Shared sequence between U3F2W7 and U3DL21
MVIPGGIDVHTRFQMPDQGMTSADDFFQGTK	1		5.77527	4	3426.59	0.274551	38.061	1	Shared sequence between U3F2W7 and U3DL21
NLHQSGFSLSGAQIDDNIPRR	2		5.76598	4	2325.17	1.17437	27.8108	1	Shared sequence between U3F2W7 and U3DL21
THNSSLEYNIFEGMEcRGSPLVVISQGK	1	C16(Carbamidomethyl)	5.72526	4	3152.53	5.80297	36.8048	1	Shared sequence between U3F2W7 and U3DL21
MDENQFVAVTSTNAAK	4		5.72513	2	1725.81	-1.26414	29.772	0	Shared sequence between U3F2W7 and U3DL21
AITIANQTNcPLYITK	5	C10(Carbamidomethyl)	5.58312	2	1820.96	0.810932	32.273	0	Shared sequence between U3F2W7 and U3DL21
GVPRGLYDGPVcEVSVTPKTVTPASSAK	1	C12(Carbamidomethyl)	5.42686	4	2872.49	-0.0877208	28.736	2	Shared sequence between U3F2W7 and U3DL21
ILDLGITGPEGHVLSRPEEVEAEAVNR	1		5.171	3	2900.54	9.61837	33.3791	0	Shared sequence between U3F2W7 and U3DL21
FQMPDQGMTSADDFFQGTK	2		5.1513	2	2150.93	8.37041	38.2469	0	Shared sequence between U3F2W7 and U3DL21
IVLEDGTLHVTEGSGR	5		5.14214	2	1682.87	0.813301	27.7319	0	Shared sequence between U3F2W7 and U3DL21
QIGENLIVPGGVKTIEAHSR	2		4.97603	4	2118.17	0.675218	28.9317	1	Shared sequence between U3F2W7 and U3DL21
VMSKSSAEVIAQAR	3		4.85368	3	1476.78	-0.0837435	20.6178	1	Shared sequence between U3F2W7 and U3DL21
IAVGSDADLVIWDPDSVK	2		4.83856	2	1899.97	1.00426	40.7113	0	Shared sequence between U3F2W7 and U3DL21
TVTPASSAKTSPAKQQAPPVR	1		4.8262	4	2122.17	5.1432	17.6926	2	Shared sequence between U3F2W7 and U3DL21
IVLEDGTLHVTEGSGRYIPR	4		4.81093	4	2212.17	-1.27435	28.983	1	Shared sequence between U3F2W7 and U3DL21
VMSKSSAEVIAQARK	1		4.76134	4	1604.88	1.81655	19.0836	2	Shared sequence between U3F2W7 and U3DL21
AVGKDNFTLIPEGTNGTEER	2		4.64788	3	2148.05	-2.10424	29.0628	1	Shared sequence between U3F2W7 and U3DL21
LAELRGVPRGLYDGPVcEVSVTPK	1	C17(Carbamidomethyl)	4.5144	4	2612.38	-2.33558	31.4684	2	Shared sequence between U3F2W7 and U3DL21
KPFPDFVYKR	1		4.49387	3	1296.71	0.70085	25.1827	1	Shared sequence between U3F2W7 and U3DL21
GLYDGPVcEVSVTPK	2	C8(Carbamidomethyl)	4.42714	2	1620.79	-0.592933	31.9211	0	Shared sequence between U3F2W7 and U3DL21
QQAPPVRNLHQSGFSLSGAQIDDNIPRR	1		4.42212	5	3101.6	0.509359	27.3483	2	Shared sequence between U3F2W7 and U3DL21
MSVIWDKAVVTGK	2		4.26331	3	1433.78	1.90715	29.7084	1	Shared sequence between U3F2W7 and U3DL21
SSAEVIAQARK	1		4.10139	3	1159.64	0.357827	17.4728	1	Shared sequence between U3F2W7 and U3DL21
DVAHLGPDPQPPYSR	1		3.88492	3	1648.81	0.168801	26.9224	0	U3F2W7-specific N-terminal peptide
GSPLVVISQGK	1		3.42936	1	1084.64	0.982579	28.9779	0	Shared sequence between U3F2W7 and U3DL21
